# *SvFUL2*, an A-class MADS-box transcription factor, is necessary for inflorescence determinacy in model panicoid cereal, *Setaria viridis*

**DOI:** 10.1101/2020.07.31.224378

**Authors:** Jiani Yang, Edoardo Bertolini, Max Braud, Jesus Preciado, Adriana Chepote, Hui Jiang, Andrea L. Eveland

**Affiliations:** Donald Danforth Plant Science Center, Saint Louis, MO, 63132, USA; National Science Foundation Research Experiences in Plant Science at the Danforth Center

## Abstract

Inflorescence architecture in cereal crops directly impacts yield potential through regulation of seed number and harvesting ability. Extensive architectural diversity found in inflorescences of grass species is due to spatial and temporal activity and determinacy of meristems, which control the number and arrangement of branches and flowers, and underlie plasticity. Timing of the floral transition is also intimately associated with inflorescence development and architecture, yet little is known about the intersecting pathways and how they are rewired during development. Here, we show that a single mutation in a gene encoding an AP1 A-class MADS-box transcription factor significantly delays flowering time and disrupts multiple levels of meristem determinacy in panicles of the C_4_ model panicoid grass, *Setaria viridis*. Previous reports of A-class genes in cereals have revealed extensive functional redundancy, and in panicoid grasses, no associated inflorescence phenotypes have been described. In *S. viridis*, perturbation of *SvFul2*, both through chemical mutagenesis and CRISPR/Cas9-based gene editing, converted a normally determinate inflorescence habit to an indeterminate one, and also repressed determinacy in axillary branch and floral meristems. Our analysis of gene networks connected to disruption of *SvFul2* identified regulatory hubs at the intersect of floral transition and inflorescence determinacy, providing insights into the optimization of cereal crop architecture.
