## Supplemental Data Set 6 for "*SvFUL2*, an A-class MADS-box transcription factor, is necessary for inflorescence determinacy in model panicoid cereal, *Setaria viridis*"

### Sheet: summary_topGO_analysis_DE_stg1_
	GO.ID	Term	Annotated	Significant	Expected	Rank in classicFisher	classicFisher	classicKS	elimKS	Topgo	p.adj
1	GO:0009651	response to salt stress	1647	52	16.41	6	2.4e-13	0.79647	0.79647	3e-12	1.4349e-08
2	GO:0009805	coumarin biosynthetic process	98	9	0.98	58	6.4e-07	0.20943	0.20943	6.4e-07	0.00149867
3	GO:0009963	positive regulation of flavonoid biosynt...	238	13	2.37	66	9.4e-07	0.64492	0.64492	9.4e-07	0.00149867
4	GO:0048646	anatomical structure formation involved ...	2272	47	22.64	77	1.9e-06	0.86076	0.86076	3e-06	0.00269044
5	GO:0010167	response to nitrate	354	15	3.53	85	3.3e-06	0.03321	0.03321	3.3e-06	0.00269044
6	GO:0009611	response to wounding	888	26	8.85	71	1.3e-06	0.34078	0.34078	3.5e-06	0.00269044
7	GO:0009800	cinnamic acid biosynthetic process	12	4	0.12	89	4.5e-06	0.18959	0.18959	4.5e-06	0.00269044
8	GO:0016132	brassinosteroid biosynthetic process	194	11	1.93	90	4.5e-06	0.99979	0.99979	4.5e-06	0.00269044
9	GO:0010224	response to UV-B	236	12	2.35	92	5.1e-06	0.40991	0.40991	5.1e-06	0.00271037
10	GO:0055114	oxidation-reduction process	3597	66	35.85	64	9.2e-07	0.96504	0.96504	5.9e-06	0.00282197
11	GO:0046274	lignin catabolic process	76	7	0.76	105	1.1e-05	0.6179	0.6179	1.1e-05	0.004783
12	GO:0006972	hyperosmotic response	420	18	4.19	47	3e-07	0.00322	0.00322	1.3e-05	0.00512464
13	GO:1900378	positive regulation of secondary metabol...	220	11	2.19	109	1.5e-05	0.71338	0.71338	1.5e-05	0.00512464
14	GO:0007030	Golgi organization	307	13	3.06	110	1.5e-05	0.5824	0.5824	1.5e-05	0.00512464
15	GO:0046686	response to cadmium ion	931	24	9.28	126	2.6e-05	0.01347	0.01347	2.6e-05	0.00829053
16	GO:0009414	response to water deprivation	936	27	9.33	67	1e-06	0.99891	0.99891	3.1e-05	0.00926706
17	GO:0006598	polyamine catabolic process	69	7	0.69	95	5.9e-06	0.84709	0.84709	3.6e-05	0.0101287
18	GO:0042180	cellular ketone metabolic process	1409	32	14.04	115	1.6e-05	0.85743	0.85743	4.9e-05	0.0130204
19	GO:0015706	nitrate transport	351	13	3.5	149	6e-05	0.0573	0.0573	6e-05	0.0151042
20	GO:0046165	alcohol biosynthetic process	503	18	5.01	87	3.8e-06	0.99946	0.99946	6.4e-05	0.0153056
21	GO:0048513	animal organ development	4564	68	45.48	229	0.00046	0.81077	0.81077	7.9e-05	0.0176101
22	GO:0010106	cellular response to iron ion starvation	178	9	1.77	166	8.1e-05	0.46414	0.46414	8.1e-05	0.0176101
23	GO:0006816	calcium ion transport	228	12	2.27	86	3.6e-06	0.80527	0.80527	9.9e-05	0.0199292
24	GO:0016042	lipid catabolic process	687	15	6.85	378	0.00413	0.63783	0.63783	0.0001	0.0199292
25	GO:0006826	iron ion transport	234	10	2.33	179	0.00013	0.56582	0.56582	0.00013	0.0248716
26	GO:0046244	salicylic acid catabolic process	11	3	0.11	186	0.00015	0.15024	0.15024	0.00015	0.0275942
27	GO:0031328	positive regulation of cellular biosynth...	1506	26	15.01	404	0.00506	0.01916	0.04887	0.00017	0.0290396
28	GO:2000762	regulation of phenylpropanoid metabolic ...	299	12	2.98	145	5.3e-05	0.73822	0.73822	0.00017	0.0290396
29	GO:0009409	response to cold	1134	27	11.3	135	3.3e-05	0.59876	0.59876	0.00018	0.0296876
30	GO:0009744	response to sucrose	344	12	3.43	197	0.0002	0.454	0.454	0.0002	0.0318867
31	GO:0006833	water transport	263	11	2.62	161	7.5e-05	0.09659	0.09659	0.00026	0.0401155
32	GO:0009627	systemic acquired resistance	702	20	7	131	3.1e-05	0.46459	0.46459	0.00028	0.0418512
33	GO:0010103	stomatal complex morphogenesis	262	10	2.61	217	0.00033	0.40792	0.40792	0.00033	0.04783
34	GO:0009684	indoleacetic acid biosynthetic process	172	8	1.71	219	0.00035	0.21169	0.21169	0.00035	0.0492368

### Sheet: summary_topGO_analysis_DE_stg2_
	GO.ID	Term	Annotated	Significant	Expected	Rank in classicFisher	classicFisher	classicKS	elimKS	Topgo	p.adj
1	GO:0046686	response to cadmium ion	931	145	62.73	36	2.3e-21	0.99821	0.99821	2.3e-21	1.10009e-17
2	GO:0006094	gluconeogenesis	209	55	14.08	49	9.1e-19	0.99147	0.99147	1.4e-18	3.3481e-15
3	GO:0009651	response to salt stress	1647	189	110.98	111	3.7e-13	0.99989	0.99989	5.2e-14	8.29053e-11
4	GO:0051788	response to misfolded protein	251	52	16.91	110	3.1e-13	0.50476	0.50476	9.2e-14	1.10009e-10
5	GO:0006007	glucose catabolic process	468	78	31.54	105	1.2e-13	0.41314	0.41314	1.2e-13	1.14792e-10
6	GO:0006096	glycolytic process	312	58	21.02	131	1.7e-12	0.88582	0.88582	4.6e-12	3.66697e-09
7	GO:0080129	proteasome core complex assembly	185	41	12.47	159	1e-11	0.54647	0.54647	1e-11	6.83286e-09
8	GO:0048646	anatomical structure formation involved ...	2272	248	153.09	91	1.8e-14	0.97565	0.97565	6.1e-11	3.64704e-08
9	GO:0009207	purine ribonucleoside triphosphate catab...	541	79	36.45	179	7.8e-11	0.80431	0.80431	7.8e-11	3.8264e-08
10	GO:0009154	purine ribonucleotide catabolic process	585	95	39.42	79	1.4e-15	0.8623	0.8623	8e-11	3.8264e-08
11	GO:0009640	photomorphogenesis	413	59	27.83	265	4.1e-08	0.99882	0.99882	4.8e-10	2.08713e-07
12	GO:0016579	protein deubiquitination	210	35	14.15	332	6.3e-07	0.70456	0.70456	1.2e-09	4.783e-07
13	GO:0000085	mitotic G2 phase	95	25	6.4	218	2.5e-09	0.99998	0.99998	2.5e-09	9.19808e-07
14	GO:0046356	acetyl-CoA catabolic process	41	16	2.76	223	3.5e-09	0.99993	0.99993	3.5e-09	1.19575e-06
15	GO:0009853	photorespiration	214	40	14.42	224	3.8e-09	0.88294	0.88294	6.6e-09	2.10452e-06
16	GO:0046130	purine ribonucleoside catabolic process	561	80	37.8	189	1.9e-10	0.83216	0.83216	1.4e-07	4.18513e-05
17	GO:0010075	regulation of meristem growth	384	56	25.88	266	4.4e-08	0.99397	0.99397	1.9e-07	5.34571e-05
18	GO:0006099	tricarboxylic acid cycle	59	17	3.98	296	2.1e-07	0.89224	0.89224	2.1e-07	5.53821e-05
19	GO:0009944	polarity specification of adaxial/abaxia...	133	27	8.96	303	2.2e-07	0.99513	0.99513	2.2e-07	5.53821e-05
20	GO:0009909	regulation of flower development	548	76	36.93	214	1.9e-09	0.75129	0.75129	2.4e-07	5.7396e-05
21	GO:0042180	cellular ketone metabolic process	1409	159	94.94	183	1e-10	0.99197	0.99197	4.5e-07	0.000102493
22	GO:0046034	ATP metabolic process	852	127	57.41	67	2.7e-17	0.59508	0.59508	5e-07	0.000108705
23	GO:0009855	determination of bilateral symmetry	189	35	12.74	267	4.5e-08	0.99307	0.99307	5.5e-07	0.000114376
24	GO:0044351	macropinocytosis	192	33	12.94	334	6.4e-07	0.75114	0.75114	6.4e-07	0.000127547
25	GO:0009926	auxin polar transport	277	42	18.67	337	7.2e-07	0.30592	0.30592	7e-07	0.000133924
26	GO:2000026	regulation of multicellular organismal d...	1336	164	90.02	99	5.6e-14	0.87639	0.87639	7.5e-07	0.000137971
27	GO:0000741	karyogamy	117	20	7.88	518	0.0001	0.84392	0.84392	1.5e-06	0.000265722
28	GO:0009737	response to abscisic acid	1320	140	88.95	273	6.7e-08	0.99946	0.99946	1.9e-06	0.000324561
29	GO:0010162	seed dormancy process	253	37	17.05	404	7.5e-06	0.99995	0.99995	2e-06	0.000329862
30	GO:0034976	response to endoplasmic reticulum stress	651	77	43.87	350	1.2e-06	0.33173	0.33173	2.4e-06	0.00038264
31	GO:0048439	flower morphogenesis	125	24	8.42	379	2.9e-06	0.99229	0.99229	2.9e-06	0.000447442
32	GO:0009309	amine biosynthetic process	343	55	23.11	215	2e-09	0.8608	0.91702	3.6e-06	0.000521782
33	GO:0006406	mRNA export from nucleus	124	26	8.36	293	1.9e-07	0.99806	0.99806	3.6e-06	0.000521782
34	GO:0010498	proteasomal protein catabolic process	1094	91	73.72	1160	0.02246	2.6e-05	0.46526	4.2e-06	0.000590841
35	GO:0048569	post-embryonic animal organ development	983	116	66.24	221	3e-09	0.80291	0.80291	5.1e-06	0.000696951
36	GO:0048825	cotyledon development	184	28	12.4	471	4.5e-05	0.99996	0.99996	5.4e-06	0.00071745
37	GO:0010014	meristem initiation	250	39	16.85	341	8.6e-07	0.99995	0.99995	5.9e-06	0.000762695
38	GO:0009740	gibberellic acid mediated signaling path...	158	26	10.65	445	2.1e-05	0.99845	0.99845	7.7e-06	0.000969187
39	GO:0006972	hyperosmotic response	420	52	28.3	436	1.8e-05	0.06208	0.06208	1.1e-05	0.00134905
40	GO:0030437	ascospore formation	69	12	4.65	740	0.00206	0.95731	0.95731	1.2e-05	0.0013999
41	GO:0009886	post-embryonic animal morphogenesis	675	87	45.48	229	5e-09	0.90588	0.90588	1.2e-05	0.0013999
42	GO:0009845	seed germination	465	56	31.33	442	1.9e-05	0.98437	0.98437	1.6e-05	0.0018221
43	GO:0009913	epidermal cell differentiation	702	77	47.3	440	1.9e-05	0.8964	0.8964	1.7e-05	0.00189095
44	GO:0006457	protein folding	506	63	34.1	367	2e-06	0.15739	0.15739	2e-05	0.00217409
45	GO:0006511	ubiquitin-dependent protein catabolic pr...	1374	117	92.58	882	0.00548	3.4e-05	0.51914	2.8e-05	0.00297609
46	GO:0006626	protein targeting to mitochondrion	182	32	12.26	325	5.6e-07	0.67462	0.67462	3e-05	0.00311935
47	GO:0051604	protein maturation	224	40	15.09	253	1.5e-08	0.9974	0.9974	3.1e-05	0.00315474
48	GO:0009744	response to sucrose	344	44	23.18	464	3.5e-05	0.56488	0.56488	3.4e-05	0.00338796
49	GO:0006098	pentose-phosphate shunt	258	35	17.38	491	6.4e-05	0.47892	0.47892	3.7e-05	0.00361165
50	GO:0007389	pattern specification process	791	115	53.3	85	5.3e-15	0.96146	0.96146	4.2e-05	0.00401772
51	GO:0045596	negative regulation of cell differentiat...	117	23	7.88	380	3e-06	0.99992	0.99992	4.6e-05	0.00431408
52	GO:0048864	stem cell development	94	18	6.33	477	5e-05	0.99993	0.99993	5e-05	0.00459904
53	GO:0006513	protein monoubiquitination	34	10	2.29	483	5.5e-05	0.641	0.641	6e-05	0.00541472
54	GO:0009414	response to water deprivation	936	99	63.07	398	6.2e-06	0.99891	0.99891	6.4e-05	0.00565264
55	GO:0045899	positive regulation of RNA polymerase II...	8	5	0.54	494	6.5e-05	0.9442	0.9442	6.5e-05	0.00565264
56	GO:0009407	toxin catabolic process	355	44	23.92	502	7.3e-05	0.99944	0.99944	7.3e-05	0.00618491
57	GO:0006364	rRNA processing	584	70	39.35	374	2.3e-06	0.13118	0.20292	7.5e-05	0.00618491
58	GO:0009750	response to fructose	260	35	17.52	505	7.5e-05	0.61442	0.61442	7.5e-05	0.00618491
59	GO:0010077	maintenance of inflorescence meristem id...	29	9	1.95	507	8.2e-05	0.99998	0.99998	8.2e-05	0.00664756
60	GO:0048513	animal organ development	4564	428	307.54	108	2.7e-13	0.98705	0.98705	8.5e-05	0.00677592
61	GO:0006527	arginine catabolic process	10	6	0.67	429	1.5e-05	0.99995	0.99995	9.7e-05	0.00735846
62	GO:0055114	oxidation-reduction process	3597	348	242.38	129	1.5e-12	0.976	0.976	9.8e-05	0.00735846
63	GO:0000278	mitotic cell cycle	909	86	61.25	680	0.00098	0.13571	0.19868	9.9e-05	0.00735846
64	GO:0006635	fatty acid beta-oxidation	272	37	18.33	467	3.8e-05	0.99089	0.99089	0.0001	0.00735846
65	GO:0010928	regulation of auxin mediated signaling p...	66	11	4.45	848	0.00438	0.53679	0.53679	0.0001	0.00735846
66	GO:0007030	Golgi organization	307	39	20.69	521	0.00011	0.99804	0.99804	0.00011	0.00797167
67	GO:0043171	peptide catabolic process	14	6	0.94	544	0.00017	0.93254	0.93254	0.00014	0.00984735
68	GO:0006417	regulation of translation	338	37	22.78	772	0.00258	0.65003	0.65003	0.00014	0.00984735
69	GO:0048364	root development	1241	130	83.62	322	3.9e-07	0.47759	0.47759	0.00017	0.0114523
70	GO:0007010	cytoskeleton organization	1228	118	82.75	496	6.7e-05	0.82925	0.88279	0.00017	0.0114523
71	GO:0019915	lipid storage	140	22	9.43	545	0.00017	0.99746	0.99746	0.00017	0.0114523
72	GO:0009220	pyrimidine ribonucleotide biosynthetic p...	222	33	14.96	432	1.6e-05	0.53667	0.53667	0.00019	0.0126218
73	GO:0048563	post-embryonic animal organ morphogenesi...	290	38	19.54	499	6.8e-05	0.93117	0.93117	0.0002	0.012927
74	GO:0006979	response to oxidative stress	1238	125	83.42	388	4.1e-06	0.64741	0.64741	0.0002	0.012927
75	GO:0042398	cellular modified amino acid biosyntheti...	157	26	10.58	439	1.9e-05	0.1694	0.1694	0.00021	0.0133924
76	GO:0006414	translational elongation	177	27	11.93	486	5.8e-05	0.40792	0.40792	0.00022	0.0136657
77	GO:0090376	seed trichome differentiation	26	8	1.75	556	0.00022	0.98538	0.98538	0.00022	0.0136657
78	GO:0006623	protein targeting to vacuole	202	28	13.61	559	0.00023	0.97338	0.97338	0.00023	0.0141037
79	GO:0006102	isocitrate metabolic process	10	5	0.67	570	0.00026	0.96789	0.96789	0.00026	0.0157415
80	GO:0009639	response to red or far red light	738	95	49.73	205	1.1e-09	0.82623	0.82623	0.00027	0.0161426
81	GO:0008356	asymmetric cell division	62	13	4.18	553	0.00021	0.99876	0.99876	0.00029	0.0171243
82	GO:0009664	plant-type cell wall organization	725	72	48.85	641	0.00067	0.94105	0.94105	0.0003	0.0174988
83	GO:1901069	guanosine-containing compound catabolic ...	127	20	8.56	584	0.00033	0.49877	0.49877	0.00033	0.0187904
84	GO:0009560	embryo sac egg cell differentiation	186	26	12.53	588	0.00033	0.16158	0.16158	0.00033	0.0187904
85	GO:0009269	response to desiccation	82	15	5.53	591	0.00035	0.96099	0.96099	0.00035	0.0196947
86	GO:0046685	response to arsenic-containing substance	100	17	6.74	593	0.00036	0.19461	0.19461	0.00036	0.0197917
87	GO:0006740	NADPH regeneration	187	26	12.6	595	0.00036	0.55747	0.55747	0.00036	0.0197917
88	GO:0016071	mRNA metabolic process	1236	92	83.29	2105	0.17123	0.77295	0.77295	0.00038	0.0206539
89	GO:0046039	GTP metabolic process	164	28	11.05	392	5e-06	0.3122	0.3122	0.00039	0.0209592
90	GO:0043481	anthocyanin accumulation in tissues in r...	200	27	13.48	612	0.00045	0.72363	0.72363	0.00045	0.0236522
91	GO:0006426	glycyl-tRNA aminoacylation	11	5	0.74	617	0.00045	0.97989	0.97989	0.00045	0.0236522
92	GO:0043248	proteasome assembly	253	54	17.05	97	3e-14	0.51478	0.51478	0.00049	0.0254747
93	GO:0009933	meristem structural organization	396	60	26.68	222	3.5e-09	0.99489	0.99489	0.0005	0.0257151
94	GO:0009266	response to temperature stimulus	1742	180	117.38	231	6e-09	0.70914	0.70914	0.00051	0.0259503
95	GO:0051790	short-chain fatty acid biosynthetic proc...	122	19	8.22	621	0.00052	0.71387	0.71387	0.00052	0.0261806
96	GO:0000394	RNA splicing, via endonucleolytic cleava...	196	26	13.21	649	0.00074	0.22638	0.22638	0.00055	0.0274026
97	GO:0010332	response to gamma radiation	95	16	6.4	630	0.00059	0.12908	0.12908	0.00059	0.0290925
98	GO:0006561	proline biosynthetic process	17	6	1.15	631	0.0006	0.99376	0.99376	0.0006	0.0292837
99	GO:0031204	posttranslational protein targeting to m...	7	4	0.47	634	0.00061	0.99994	0.99994	0.00061	0.029471
100	GO:0010359	regulation of anion channel activity	153	22	10.31	637	0.00062	0.58716	0.58716	0.00062	0.0296546
101	GO:0009657	plastid organization	722	64	48.65	1062	0.01563	0.11626	0.11626	0.00068	0.0322024
102	GO:0051327	meiotic M phase	281	34	18.93	644	0.0007	0.92277	0.92277	0.0007	0.0328245
103	GO:0009648	photoperiodism	319	25	21.5	2329	0.24466	0.04103	0.9679	0.00073	0.0338989
104	GO:0010048	vernalization response	107	17	7.21	656	0.0008	0.36807	0.36807	0.0008	0.0367923
105	GO:0030433	ubiquitin-dependent ERAD pathway	46	10	3.1	659	0.00082	0.48727	0.48727	0.00082	0.037353
106	GO:0010228	vegetative to reproductive phase transit...	837	76	56.4	868	0.00521	0.87965	0.9582	0.00083	0.0374518
107	GO:0009734	auxin-activated signaling pathway	340	44	22.91	456	2.6e-05	0.25043	0.25043	0.00086	0.0384428
108	GO:0019243	methylglyoxal catabolic process to D-lac...	118	18	7.95	670	0.00093	0.93417	0.93417	0.00093	0.0411869
109	GO:0030244	cellulose biosynthetic process	168	23	11.32	672	0.00094	0.56178	0.56178	0.00094	0.0412479
110	GO:0048767	root hair elongation	412	43	27.76	799	0.00304	0.93412	0.93412	0.00095	0.0413077
111	GO:0010501	RNA secondary structure unwinding	72	13	4.85	675	0.00096	0.07248	0.07248	0.00096	0.0413665
112	GO:0048481	plant ovule development	289	35	19.47	628	0.00058	0.17152	0.17152	0.00101	0.0431324
113	GO:0001731	formation of translation preinitiation c...	32	8	2.16	682	0.00102	0.55773	0.55773	0.00102	0.043174
114	GO:0009686	gibberellin biosynthetic process	108	17	7.28	665	0.00089	0.98383	0.98383	0.00104	0.0436344
115	GO:0010564	regulation of cell cycle process	341	35	22.98	959	0.00892	0.24142	0.24142	0.00111	0.0457684
116	GO:0009630	gravitropism	244	32	16.44	565	0.00024	0.99375	0.99375	0.00111	0.0457684
117	GO:0009423	chorismate biosynthetic process	13	5	0.88	689	0.00113	0.95259	0.95259	0.00113	0.0461948
118	GO:0042549	photosystem II stabilization	8	4	0.54	697	0.00116	0.99666	0.99666	0.00116	0.0470193

### Sheet: summary_topGO_analysis_DE_stg3_
	GO.ID	Term	Annotated	Significant	Expected	Rank in classicFisher	classicFisher	classicKS	elimKS	Topgo	p.adj
1	GO:0019252	starch biosynthetic process	257	46	13.64	42	4.1e-13	0.7289	0.7289	4.1e-13	1.96103e-09
2	GO:0046686	response to cadmium ion	931	103	49.42	50	1.7e-12	0.81252	0.81252	1.7e-12	4.06555e-09
3	GO:0016138	glycoside biosynthetic process	265	44	14.07	63	1.8e-11	0.8414	0.8414	8.1e-12	1.29141e-08
4	GO:0000023	maltose metabolic process	200	37	10.62	68	2.9e-11	0.78335	0.78335	2.9e-11	3.46767e-08
5	GO:0006457	protein folding	506	66	26.86	64	1.8e-11	0.22939	0.22939	4.8e-11	4.59168e-08
6	GO:0019761	glucosinolate biosynthetic process	251	43	13.32	59	1.1e-11	0.90191	0.90191	1.9e-10	1.50323e-07
7	GO:0042542	response to hydrogen peroxide	527	61	27.98	148	1.1e-08	0.91844	0.91844	2.2e-10	1.50323e-07
8	GO:0009644	response to high light intensity	336	47	17.84	120	1.5e-09	0.59823	0.59823	7.2e-09	4.3047e-06
9	GO:0009651	response to salt stress	1647	144	87.43	130	2.8e-09	0.98424	0.98424	2.1e-08	1.11603e-05
10	GO:0006096	glycolytic process	312	45	16.56	115	1.2e-09	0.78241	0.78241	2.8e-08	1.33924e-05
11	GO:0006972	hyperosmotic response	420	51	22.3	159	3.8e-08	0.24087	0.24087	3.6e-08	1.56535e-05
12	GO:0009409	response to cold	1134	107	60.2	141	6.7e-09	0.87832	0.87832	4.2e-08	1.67405e-05
13	GO:0080129	proteasome core complex assembly	185	30	9.82	162	4.8e-08	0.65252	0.65252	4.8e-08	1.76603e-05
14	GO:0006007	glucose catabolic process	468	53	24.84	182	2e-07	0.51811	0.51811	2e-07	6.83286e-05
15	GO:0010264	myo-inositol hexakisphosphate biosynthet...	83	18	4.41	187	2.8e-07	0.29846	0.29846	2.8e-07	8.92827e-05
16	GO:0009737	response to abscisic acid	1320	115	70.08	177	1.4e-07	0.98371	0.98371	3.2e-07	9.566e-05
17	GO:0019344	cysteine biosynthetic process	274	36	14.55	195	5.5e-07	0.99378	0.99378	5.5e-07	0.000154744
18	GO:0007623	circadian rhythm	255	42	13.54	75	6.7e-11	0.83218	0.83218	6.1e-07	0.000162091
19	GO:0009853	photorespiration	214	30	11.36	209	1.2e-06	0.89671	0.89671	1.2e-06	0.000302084
20	GO:0019288	isopentenyl diphosphate biosynthetic pro...	314	38	16.67	217	2.1e-06	0.74146	0.74146	2.1e-06	0.000502215
21	GO:0043085	positive regulation of catalytic activit...	573	52	30.42	295	0.00013	0.17298	0.17298	4.1e-06	0.000933824
22	GO:0006098	pentose-phosphate shunt	258	32	13.7	233	7.8e-06	0.6856	0.6856	5.1e-06	0.00110217
23	GO:0009408	response to heat	558	63	29.62	151	1.7e-08	0.9457	0.9457	5.3e-06	0.00110217
24	GO:0016137	glycoside metabolic process	360	63	19.11	10	6.2e-17	0.72049	0.72049	5.8e-06	0.00115589
25	GO:0007030	Golgi organization	307	36	16.3	235	7.9e-06	0.97087	0.97087	7.9e-06	0.00151143
26	GO:0034976	response to endoplasmic reticulum stress	651	61	34.56	247	1.4e-05	0.22779	0.22779	1.2e-05	0.00212578
27	GO:0051788	response to misfolded protein	251	31	13.32	242	1.2e-05	0.35618	0.35618	1.2e-05	0.00212578
28	GO:0010021	amylopectin biosynthetic process	12	6	0.64	249	1.6e-05	0.99549	0.99549	1.6e-05	0.00273314
29	GO:0010027	thylakoid membrane organization	367	39	19.48	260	3.3e-05	0.49519	0.49519	3.3e-05	0.00544272
30	GO:0005983	starch catabolic process	34	9	1.8	269	5.1e-05	0.43763	0.43763	5.1e-05	0.0081311
31	GO:0009902	chloroplast relocation	171	22	9.08	288	0.00011	0.86247	0.86247	5.8e-05	0.00894884
32	GO:0055114	oxidation-reduction process	3597	277	190.96	79	1.2e-10	0.97907	0.97907	7.7e-05	0.0115091
33	GO:0005978	glycogen biosynthetic process	44	10	2.34	277	8.2e-05	0.98523	0.98523	8.2e-05	0.011885
34	GO:0009773	photosynthetic electron transport in pho...	53	11	2.81	278	8.9e-05	0.67133	0.67133	8.9e-05	0.0121625
35	GO:0006636	unsaturated fatty acid biosynthetic proc...	123	18	6.53	279	8.9e-05	0.91693	0.91693	8.9e-05	0.0121625
36	GO:0010207	photosystem II assembly	193	24	10.25	283	9.7e-05	0.18659	0.18659	9.7e-05	0.0128875
37	GO:0042742	defense response to bacterium	919	73	48.79	336	0.00043	0.92099	0.92099	0.00012	0.0155124
38	GO:0009637	response to blue light	202	25	10.72	276	7.6e-05	0.74896	0.74896	0.00013	0.0159433
39	GO:0009595	detection of biotic stimulus	200	23	10.62	334	0.00042	0.20909	0.20909	0.00013	0.0159433
40	GO:0019375	galactolipid biosynthetic process	162	21	8.6	296	0.00014	0.34126	0.34126	0.00014	0.0167405
41	GO:0009266	response to temperature stimulus	1742	182	92.48	5	1.3e-18	0.85303	0.85303	0.00016	0.0186654
42	GO:0009631	cold acclimation	67	12	3.56	305	0.00019	0.92605	0.92605	0.00019	0.0216374
43	GO:0009414	response to water deprivation	936	74	49.69	340	0.00045	0.99883	0.99883	0.00021	0.0233588
44	GO:0080167	response to karrikin	415	40	22.03	310	0.00022	0.99909	0.99909	0.00022	0.023915
45	GO:0009639	response to red or far red light	738	64	39.18	280	9.1e-05	0.61739	0.61739	0.00023	0.0244464
46	GO:0007033	vacuole organization	130	17	6.9	349	0.00054	0.39209	0.39209	0.00031	0.0322333
47	GO:0016310	phosphorylation	5184	320	275.21	419	0.00187	0.05741	0.44503	0.00036	0.0366357
48	GO:0006364	rRNA processing	584	50	31	362	0.00067	0.10064	0.34124	0.0004	0.0398583
49	GO:0006740	NADPH regeneration	187	22	9.93	333	0.00041	0.79328	0.79328	0.00041	0.040021
50	GO:0070076	histone lysine demethylation	28	6	1.49	463	0.00305	0.93692	0.93692	0.00047	0.0449602
51	GO:0000413	protein peptidyl-prolyl isomerization	85	13	4.51	348	0.00053	0.26012	0.26012	0.00053	0.0497057
